# The natural history of bacterial bloomers in a decade-long time series

**DOI:** 10.64898/2026.07.01.735832

**Authors:** Ona Deulofeu-Capo, Carmen García-Comas, Xavier Rey-Velasco, Adrià Auladell, Ramiro Logares, Esther Garcés, Isabel Ferrera, Olga Sánchez, Josep M Gasol, Marta Sebastián

## Abstract

Bacterial bloomers—populations that experience rapid and significant increases in abundance in response to environmental triggers—briefly dominate marine microbial communities, potentially impacting the ecosystem by channeling large amounts of nutrients and affecting carbon fluxes. Due to their ephemeral nature, bacterial bloomers are challenging to capture, and it remains unknown whether they are restricted to specific taxonomic groups or whether they exhibit recurrent patterns. We analyzed a decade-long time series from the Blanes Bay Microbial Observatory (BBMO, NW Mediterranean Sea) to investigate bacterial bloomers in two size fractions (free-living (0.2–3 µm) and particle-attached (3–20 µm) communities. We identified 57 Amplicon Sequence Variants (ASVs), less than 1% of the total bacterial richness, exhibiting recurrent or chaotic blooming-like behavior. Bloomers spanned diverse phyla, though some taxonomic coherence appeared within families containing multiple blooming taxa. Monthly sampling detected bloom events on average 4.6 ± 1.9 times per year across both size fractions. Once seasonality was accounted for, blooms showed weak associations with biological and physicochemical variables, likely a consequence of monthly sampling resolution. Nonetheless, a marked shift in the blooming community within the particle-attached size fraction coincided with ecosystem disturbances from the nearby harbour restoration, suggesting that bloomers may act as disturbance sentinels. Metagenomic data showed that blooms led to marked shifts in the community functional potential. Overall, our findings underscore the importance of investigating bloom dynamics to understand microbial contributions to biogeochemical cycles and stress the need for higher-frequency sampling to accurately capture these transient but ecologically relevant events.
