## Supplementary Tables for "The natural history of bacterial bloomers in a decade-long time series"

### Sheet: S1_physicochemical_variables
Table S1: Summary of physicochemical and biological variables measured during monthly sampling at the Blanes Bay Microbial Observatory.
	Date	Year	Month	Day	Season	Day Length	Temperature (ºC)	Secchi depth (m)	Salinity	Phosphate (µM)	Ammonia (µM)	Nitrite (µM)	Nitrate (µM)	Silicate (µM)	Chlorophyll a (µg/L)	Chlorophyll a <3 µm (µg/L)	Prochlorococcus (cells/mL)	Synechococcus (cells/mL)	Phototrophic Picoeukaryotes 1(cells/mL)	Phototrophic Picoeukaryotes 2 (cells/mL)	Phototrophic nanoflagellates total (cells/mL)	Phototrophic nanoflagellates2-5 µm (cells/mL)	Phototrophic nanoflagellates >5 µm (cells/mL)	Cryptomonas (cells/mL)	Micromonas (cells/mL)	Heterotrophic nanoflagellates total (cells/mL)	Heterotrophic nanoflagellates2-5 µm (cells/mL)	Heterotrophic nanoflagellates >5 µm (cells/mL)	Hetrotrophic Bacteria (cells/mL)	% HNA	Bacterial Production µgC·L-1·d-1
	2004-01-26	2004	1	26	winter	9.8	14	14	37.91	0.22	0.29	0.28	1.53	1.8	0.86	0.256	10982	7421	9242	895	11451	11302	41	100	9258	329	329	0	697000	0.550287	0.97
	2004-02-23	2004	2	23	winter	10.93	12.9	7	37.22	0.17	0.67	0.23	1.56	0.84	0.86	0.062	705	2088	3730	723	4924	4547	231	134	3071	1312	1312	0	858000	0.686845	0.66
	2004-03-22	2004	3	22	winter	12.23	12.9	12	37.23	0.19	0.28	0.28	2.82	2.47	0.81	0.191	1969	12700	16594	1120	8377	8164	57	145	6884	607	580	27	1180000	0.553571	0.72
	2004-04-19	2004	4	19	spring	13.51	12.6	6	35.95	0.16	1.47	0.36	2.51	6.07	1.36	-	0	2328	3385	451	2266	2165	14	80	1424	1793	1768	27	970000	0.579381	-
	2004-05-25	2004	5	25	spring	14.83	17	9	37.03	0.17	0.89	0.33	0.21	3.27	0.71	-	0	18437	1346	1510	3593	2578	1014	0	865	1117	1020	97	1050000	0.520457	4.78
	2004-06-28	2004	6	28	spring	15.18	21.1	14	36.93	0.13	0.34	0.05	0.2	2.22	0.44	-	0	39447	966	1493	2835	2459	339	35	966	1599	1599	0	1870000	-	12.13
	2004-07-19	2004	7	19	summer	14.81	24	24	36.93	0.14	0.95	0.2	0.14	1.36	0.31	0.103	0	32754	855	1573	1228	1014	91	113	203	1357	1301	56	877000	0.568985	2.57
	2004-08-31	2004	8	31	summer	13.18	24.5	17	37.23	0.1	0.67	0.06	0.25	1.31	-	-	626	50246	5131	1302	7245	6251	866	118	4540	2047	1899	148	1580000	0.66709	18.33
	2004-09-29	2004	9	29	summer	11.86	21.3	15	37.72	0.09	0.48	0.05	0.18	1.38	0.68	-	-	56187	-	-	3469	3161	172	128	381	1748	1685	63	1243819	-	5.13
	2004-10-19	2004	10	19	autumn	10.94	19.2	12	37.52	0.06	0.45	0.06	0.36	1.41	0.35	0.22	23918	53226	2212	118	2811	2811	0	0	730	822	822	0	971000	0.333677	1.71
	2004-11-16	2004	11	16	autumn	9.81	16	11	36.83	0.21	1.03	1.02	0.37	1.78	0.7	0.103	8153	6389	476	476	1314	1189	109	14	449	883	839	44	857000	0.551925	1.93
	2004-12-14	2004	12	14	autumn	9.18	14.5	15.5	37.23	0.23	1.32	0.29	1.32	2.5	0.48	0.214	16738	17470	3798	770	4768	4418	198	142	3001	664	664	0	809000	0.52716	0.5
	2005-01-20	2005	1	20	winter	9.61	13	19	37.03	0.24	1.14	0.22	1.05	2.56	0.51	0.23	12052	9549	8599	969	5853	5853	0	0	4414	420	420	0	549000	0.532727	0.6
	2005-02-15	2005	2	15	winter	10.58	12.11	13	37.69	0.24	1.23	0.22	2.55	2.94	1.34	0.15	4372	6121	12291	868	9976	9784	80	104	8403	505	505	0	904000	0.634551	0.9
	2005-03-09	2005	3	9	winter	11.58	12.36	20	37.90	0.42	1.53	0.15	6.81	7.06	0.67	0.14	0	3391	9292	1596	12097	11765	233	92	8403	267	257	10	371000	0.54717	0.45
	2005-04-13	2005	4	13	spring	13.2	12.95	18	37.74	0.29	2.13	0.43	3.3	3.35	2.03	0.09	0	4391	2202	403	2506	2318	101	81	1543	669	629	40	755000	0.698013	5.44
	2005-05-10	2005	5	10	spring	14.32	15.97	12.5	37.57	0.21	1.28	0.14	0.89	1.48	1.13	0.06	0	4637	1183	363	1357	1212	0	134	722	1158	1135	22	1610192	-	9.57
	2005-06-07	2005	6	7	spring	15.09	19.62	22	38.11	0.22	0.98	0.08	0.21	1.34	0.36	0.09	-	19146	-	-	4367	4013	101	235	997	2077	2018	59	935943	-	2.51
	2005-07-05	2005	7	5	summer	15.12	24	22	-	0.23	1.44	0.06	0.22	1.76	0.11	0.02	-	24823	-	-	1699	1635	0	59	505	1528	1481	47	1127596	-	0.99
	2005-08-03	2005	8	3	summer	14.37	24	20	-	0.21	0.93	0.01	0.14	1.52	0.02	0.01	790	28812	1098	15	1122	962	128	30	163	1347	1315	33	681000	0.533724	1.17
	2005-09-13	2005	9	13	summer	12.64	26.09	19	-	0.19	1.2	0.02	0.27	1.29	0.27	0.06	4003	27990	1372	146	776	760	0	14	101	1281	1251	30	817000	0.471236	1.05
	2005-10-04	2005	10	4	autumn	11.67	21.54	17	35.08	0.18	1.54	0.11	2.35	1.6	0.57	0.18	4354	27376	2221	102	2052	1966	0	80	573	837	817	20	590000	0.542373	1.73
	2005-11-08	2005	11	8	autumn	10.14	17.9	12	37.13	0.21	2.16	0.84	2.48	1.81	0.75	0.19	9632	20547	1973	62	1964	1903	0	56	694	575	566	9	1100000	0.529891	2.33
	2005-12-13	2005	12	13	autumn	9.2	13.9	15	37.81	0.18	1	0.13	1.17	1.86	0.6	0.17	4878	3932	2386	22	2904	2700	93	103	1764	909	888	20	612000	0.585925	0.79
	2006-01-11	2006	1	11	winter	9.37	12.59	14	38.31	0.21	1	0.18	2.12	2.68	0.63	0.34	1257	3780	3335	67	10214	9920	181	105	7904	592	580	11	194000	0.668724	3.43
	2006-02-07	2006	2	7	winter	10.25	12	15	-	0.22	0.49	0.15	2.26	2.42	0.54	0.42	1049	2743	7557	31	7853	7593	107	142	6053	450	443	8	355000	0.587571	3.05
	2006-03-07	2006	3	7	winter	11.48	13	12.5	36.34	0.18	0.51	0.06	2.02	1.77	1.46	0.18	601	1919	4627	62	5342	5157	86	93	3561	875	850	24	720000	0.67129	3
	2006-04-04	2006	4	4	spring	12.79	13.5	16	37.13	0.16	1.45	0.05	3.23	0.87	0.98	0.16	68	672	1239	5	2757	2201	527	27	1602	1021	907	114	865000	0.833526	6.14
	2006-05-16	2006	5	16	spring	14.53	18.4	10	37.13	0.1	1.05	0.14	0.54	0.13	2.45	0.27	96	24228	6894	58	8295	8078	0	200	4842	4192	3998	194	1490000	0.658863	19.54
	2006-06-13	2006	6	13	spring	15.16	22.38	12	35.65	0.14	1.75	0.31	0.51	0.38	0.43	0.15	19	23469	971	4	2400	2198	36	153	356	766	701	66	734000	0.657572	5.46
	2006-07-05	2006	7	5	summer	15.12	23.74	15	37.75	0.02	1.37	0.05	0.6	0.05	0.21	0.16	26	38200	1197	4	2171	2107	52	12	84	2308	2213	95	790000	0.451899	1.22
	2006-08-01	2006	8	1	summer	14.44	25.6	18	37.97	0.15	1.12	0.01	0.35	0.5	0.39	0.29	65	90983	776	48	2952	2073	94	726	349	1389	1354	36	1320000	0.498864	44.71
	2006-09-12	2006	9	12	summer	12.69	24.58	-	37.67	0.07	0.4	0.3	0.15	0.04	0.24	0.16	200	42986	856	0	1462	1339	31	86	256	979	965	15	820000	0.6	5.22
	2006-10-09	2006	10	9	autumn	11.44	20.3	15	37.71	0.15	0.86	0.01	0.25	0.2	0.26	0.20	17108	37146	491	6	1740	1704	0	34	339	880	828	52	928000	0.498922	1.93
	2006-11-07	2006	11	7	autumn	10.18	18.3	18	38.14	0.18	1.75	0.16	0.42	0.85	0.52	0.33	6964	12668	7408	496	12141	11978	17	136	10468	858	835	23	569000	0.479789	-
	2006-12-11	2006	12	11	autumn	9.22	16.5	17	39.09	0.07	1.47	0.07	0.41	0.26	0.66	0.27	6357	10880	1660	445	3309	3102	165	39	1742	818	758	61	898000	0.566815	0.48
	2007-01-16	2007	1	16	winter	9.49	15.6	19.5	38.2	0.12	1.39	0.28	0.53	0.48	0.56	0.21	9605	6201	3788	430	4843	4563	69	194	3561	320	295	26	437000	0.416476	0.83
	2007-02-20	2007	2	20	winter	10.8	13.43	18	38.23	0.17	1.75	0.36	1.47	1.2	0.47	0.25	4071	4808	5401	291	7764	7571	53	130	6231	393	367	26	486000	0.493827	3.76
	2007-03-20	2007	3	20	winter	12.09	13.49	17	38.24	0.23	1.62	0.16	0.78	0.17	0.95	0.29	648	3422	4927	520	5729	5520	140	64	4332	657	653	4	819000	0.717604	7.46
	2007-04-24	2007	4	24	spring	13.69	16.03	-	37.82	0.1	1.14	0.1	0.96	0.14	0.48	0.20	3470	17488	1390	949	2896	2300	177	389	512	578	560	18	524000	0.645714	2.57
	2007-05-15	2007	5	15	spring	14.5	17.46	23	37.24	0.15	1.23	0.3	0.3	0.16	0.24	0.11	3442	11727	1302	795	1586	1569	0	15	47	815	798	17	640000	0.439063	1.18
	2007-06-05	2007	6	5	spring	15.05	18.8	19	37.84	0.02	3.01	0.87	0.37	0.05	0.22	0.12	5403	31974	2100	795	2373	2073	257	40	495	1436	1409	28	789000	0.442332	0.53
	2007-07-03	2007	7	3	summer	15.14	21.94	17	37.71	0.1	1.79	0.41	0.58	0.15	0.1	0.07	4753	133022	2357	487	2020	2020	0	0	311	2568	2533	37	965000	0.536307	0.8
	2007-08-01	2007	8	1	summer	14.44	24.4	15	37.95	0.1	2.47	0.29	0.88	0.43	0.15	0.13	4473	82046	1031	315	1090	1005	43	40	139	1598	1558	41	887000	0.550169	-
	2007-09-12	2007	9	12	summer	12.69	26.22	18	38	0.05	0.8	0.09	0.75	0.36	0.15	0.09	15938	38148	1285	522	1741	1700	20	18	150	1683	1651	32	635000	0.598425	2.15
	2007-10-16	2007	10	16	autumn	11.12	21	19	37.87	0.07	1.73	0.02	0.32	0.08	0.24	0.16	24791	38336	1846	573	3526	3462	0	59	950	874	820	54	701000	0.586305	0.44
	2007-11-13	2007	11	13	autumn	9.96	16.13	11	38.2	0.09	1.81	0.19	0.38	0.59	0.67	0.32	18610	23143	3853	789	4525	4254	190	75	2583	836	782	54	668000	0.562033	2.09
	2007-12-11	2007	12	11	autumn	9.22	14	17	38.26	0.09	1.63	0.19	1.03	0.98	0.72	0.42	29670	21861	4728	1690	6966	6430	24	473	4059	618	603	15	655000	0.549618	0.62
	2008-01-15	2008	1	15	winter	9.47	13.12	11	38.34	0.11	3.24	0.75	2.66	1.96	0.56	0.37	13832	12321	7876	1310	10990	10700	125	153	8546	477	443	36	822000	0.445255	0.33
	2008-02-12	2008	2	12	winter	10.45	12.9	-	38.33	0.07	3.35	0.5	2.48	1.78	1.07	0.89	2454	5456	17025	2517	22073	21539	179	329	14331	1369	1281	87	483000	0.555785	0.64
	2008-03-11	2008	3	11	winter	11.72	13.5	10	38.28	0.07	2.13	0.41	1.33	0.98	1.91	0.55	771	8400	4267	929	6675	5910	603	150	3432	765	694	71	764000	0.592932	2.99
	2008-04-08	2008	4	8	spring	13.02	13.2	16	38.26	0.05	6.28	0.49	1.63	1	0.46	0.22	245	9001	11009	404	13128	12962	76	84	11465	494	425	68	885000	0.585311	0.92
	2008-05-07	2008	5	7	spring	14.25	16.7	-	38.18	0.06	1.02	0.17	0.61	0.38	0.72	0.37	786	15168	3314	1287	3824	3407	139	257	1116	698	611	87	570000	0.775832	4.21
	2008-06-02	2008	6	2	spring	15.02	17.6	10	37.11	0.02	0.7	0.14	1.38	0.34	0.86	0.35	0	16375	1903	1339	4335	4091	163	75	426	1403	1314	89	627000	0.580542	2.62
	2008-07-02	2008	7	2	summer	15.14	21.26	15	37.64	0.04	1.04	0.15	0.48	0.58	0.18	0.11	0	32969	1445	559	1845	1767	78	0	218	1346	1260	87	659000	0.608498	2.59
	2008-08-05	2008	8	5	summer	14.26	24.3	24	37.96	0.04	2.58	0.27	0.51	0.55	0.18	0.09	2715	38066	619	260	1111	1051	20	37	184	858	835	22	1060000	0.570217	5
	2008-09-02	2008	9	2	summer	13.09	24.2	15	38.13	0.06	0.25	0.01	0.53	0.82	0.22	0.15	6150	29924	1750	342	2398	2224	25	139	370	872	820	51	735000	0.622616	4.98
	2008-10-14	2008	10	14	autumn	11.17	21.1	8	38.16	0.06	6.51	0.19	0.78	1.06	0.27	0.19	11579	36810	767	228	2144	2023	20	93	352	1037	972	65	799000	0.496871	1.72
	2008-11-13	2008	11	13	autumn	9.92	16.11	13.5	38.22	0.06	2.41	0.38	1.2	1.49	0.32	0.18	9600	10111	2514	269	2860	2751	54	50	1958	356	325	32	547000	0.333942	0.29
	2008-12-11	2008	12	11	autumn	9.21	14.07	14	38.11	0.05	2.08	0.32	1.27	1.17	0.33	-	14352	13502	5035	567	7733	7524	23	171	5269	732	705	27	926000	0.533477	0.13
	2009-01-13	2009	1	13	winter	9.42	12.72	14	38.08	0.086	0.411	0.186	1501	2499	0.43	-	6104	5682	6634	288	8725	8569	52	96	6824	449	437	12	736000	0.41791	0.27
	2009-02-10	2009	2	10	winter	10.37	12.16	12	38.06	-	-	-	-	-	0.83	-	859	3838	6296	443	7435	7314	69	48	5519	659	628	31	777000	0.698842	1.86
	2009-03-17	2009	3	17	winter	11.95	13	15	38.18	0.049	0.327	0.033	0.287	2066	-	-	8681	49535	7424	1369	10290	9635	66	547	6409	533	493	41	775000	0.552258	0.4
	2009-04-21	2009	4	21	spring	13.56	14.58	15.5	38.15	0.044	0.363	0.031	0.093	0.532	1.16	-	0	5281	2484	144	3602	3282	262	54	2849	244	220	24	1110000	0.438959	1.85
	2009-05-12	2009	5	12	spring	14.4	17.55	12	37.76	0.048	0.406	0.024	0.098	0.735	0.54	0.27	0	6473	2843	1114	2619	2364	238	17	1103	887	847	41	691000	0.628075	1.26
	2009-06-09	2009	6	9	spring	15.12	18.97	13	37.98	0.069	0.478	0.022	0.113	1464	0.3	0.13	3251	28994	4737	1209	4801	4669	114	17	3205	1418	1379	39	1140000	0.623138	1.13
	2009-07-21	2009	7	21	summer	14.78	23.38	13	38.13	0.045	0.449	0.011	0.63	0.97	0.13	0.03	4918	54905	1164	131	1666	1349	119	184	275	1361	1322	38	953000	0.584034	0.69
	2009-08-04	2009	8	4	summer	14.33	24.3	20	38.17	0.029	0.099	0.028	0.346	1042	0.34	0.18	5641	30294	1033	415	2363	2321	42	0	329	2210	2129	83	677000	0.478582	2.02
	2009-09-15	2009	9	15	summer	12.55	23.51	18	38.14	0.096	0.166	0.01	0.349	1206	0.34	0.24	5442	24977	632	344	1708	1467	20	56	131	1190	1190	0	705000	0.533333	1.25
	2009-10-06	2009	10	6	autumn	11.58	20.32	16	38.07	0.102	0.156	0.034	0.512	1.23	0.74	0.35	19796	39559	2270	761	4666	4418	50	69	2389	1313	1313	0	1140000	0.505272	1.04
	2009-11-05	2009	11	5	autumn	10.26	17.29	20	38.16	0.117	0.101	0.045	0.264	1354	0.76	0.49	34516	26455	3185	478	5758	5593	0	75	3464	752	752	0	926000	0.550756	0.5
	2009-12-22	2009	12	22	autumn	9.15	13.81	8	37.98	0.104	0.083	0.172	1162	1621	1.13	0.37	10844	7668	1032	282	2732	2482	134	107	1407	599	599	0	693000	0.443001	0.46
	2010-01-20	2010	1	20	winter	9.61	12.92	16	37.93	0.108	0.067	0.231	2794	1902	1	0.73	8744	5336	6353	410	11280	11261	18	92	9942	409	409	0	697000	0.519369	0.04
	2010-02-17	2010	2	17	winter	10.67	12.32	10	37.92	0.107	0.453	0.239	0	2493	0.96	0.58	4472	3945	4519	500	8476	8476	0	55	5709	406	391	15	412000	0.507282	-
	2010-03-22	2010	3	22	winter	12.19	12.39	9	37.61	0.131	0.145	0.107	1496	1565	1.95	0.82	1305	13150	11007	2146	22283	22202	81	810	13937	1494	1462	32	690000	0.526087	0.51
	2010-04-14	2010	4	14	spring	13.25	13.65	15	37.81	0.112	0.144	0.084	1057	1.82	0.49	0.29	1472	57291	3606	68	4307	4307	0	495	3656	1392	1330	63	910000	0.552747	0.89
	2010-05-25	2010	5	25	spring	14.81	15.19	8	37.63	0.091	1151	0.14	0.43	1561	0.93	0.37	1075	45876	1017	876	3220	3127	93	93	518	962	944	19	1020000	0.459646	0.81
	2010-06-22	2010	6	22	spring	15.2	19.24	15	37.49	0.106	0.268	0.062	0.508	0.812	0.56	0.27	294	15627	1282	582	2420	2381	40	10	456	1240	1240	0	1060000	0.508026	1.02
	2010-07-06	2010	7	6	summer	15.1	23.05	10	37.74	0.123	0.056	0.005	0.082	0.304	0.43	0.18	643	10022	837	667	2752	2656	96	96	250	1497	1451	46	511000	0.636008	0.75
	2010-08-03	2010	8	3	summer	14.37	24.11	15	37.75	0.151	0.122	0.065	0.209	0.779	0.44	0.21	680	30670	738	592	1323	1323	0	17	223	1194	1140	53	764000	0.562827	4.34
	2010-09-14	2010	9	14	summer	12.59	24.43	22	38.03	0.118	0.201	0.025	0.127	0.617	0.31	0.1	1249	16403	882	178	1533	1455	78	16	641	832	832	0	611000	0.563011	-
	2010-10-19	2010	10	19	autumn	10.99	17.61	11	37.86	0.139	0.225	0.055	0.574	1331	0.78	0.38	7684	16161	4031	439	6823	6738	84	118	5388	1331	1313	18	1080000	0.527675	0.74
	2010-11-16	2010	11	16	autumn	9.85	15.76	8	38.17	0.076	0.144	0.15	0.421	0.874	0.53	0.35	16576	16325	5874	308	8755	8723	32	64	8082	493	462	31	483000	0.484472	0.88
	2010-12-14	2010	12	14	autumn	9.19	14.45	18	38.17	0.184	0.116	0.251	1459	1518	0.51	0.36	11256	11789	5693	309	10811	10797	14	43	9365	379	379	0	768000	0.487646	0.3
	2011-01-12	2011	1	12	winter	9.39	12.89	12.5	38	0.112	0.616	0.275	1539	2141	0.81	0.52	6631	6168	7729	465	15754	15723	30	121	14496	724	693	31	315000	0.425397	3.26
	2011-02-08	2011	2	8	winter	10.29	12.36	13.5	37.82	0.107	0.559	0.238	1412	2031	0.96	0.54	3659	5230	12536	1369	19225	19202	22	201	15779	736	736	0	630000	0.409524	3.16
	2011-03-14	2011	3	14	winter	11.81	12.25	8.5	37.82	0.11	0.408	0.283	1232	2458	1.05	0.54	-	31887	-	-	15509	15427	82	594	13994	719	719	0	1227656	-	1.28
	2011-04-12	2011	4	12	spring	13.16	-	16	-	0.108	0.687	0.077	0.469	1009	0.45	0.26	-	30326	-	-	3460	3438	22	86	562	1240	1197	43	563413	-	0.37
	2011-05-17	2011	5	17	spring	14.57	17.6	18	-	0.096	0.037	0.016	0.442	0.686	0.49	0.14	1170	19447	3732	352	2074	2010	64	86	428	1155	1155	0	875000	0.501714	0.5
	2011-06-15	2011	6	15	spring	15.18	21	13.5	37.7	0.182	0.629	0.102	1007	1854	0.54	0.18	1337	11199	2126	272	3070	2739	331	47	567	1967	1967	0	952492	-	2.96
	2011-07-05	2011	7	5	summer	15.12	22.4	16	37.83	0.076	0.029	0.01	0.423	0.404	0.2	0.1	3872	14259	1360	252	1453	1434	19	21	208	1634	1634	0	1070000	0.526561	1.93
	2011-08-02	2011	8	2	summer	14.4	22.88	15	37.82	0.105	0.687	0.038	0.8	1806	0.6	0.38	-	27965	-	-	7954	7204	41	709	5644	534	534	0	966731	-	2.36
	2011-09-13	2011	9	13	summer	12.64	23	19	-	0.092	0.095	0.004	0.493	0.9	0.32	0.19	16651	31135	1743	58	5554	5428	16	110	4276	1214	1196	19	822000	0.549878	3.51
	2011-10-10	2011	10	10	autumn	11.4	20.64	14	38.09	0.083	0.026	0.006	0.511	1.02	0.37	0.2	12362	25531	820	718	2029	1959	35	35	402	1944	1924	19	1090000	0.430939	0.29
	2011-11-29	2011	11	29	autumn	9.46	16.76	8.5	37.21	0.101	0.052	0.06	0.546	0.303	2.88	0.36	8968	12975	3276	579	4586	3867	292	428	2584	1623	1623	0	1330000	0.642857	6.21
	2011-12-19	2011	12	19	autumn	9.15	15.46	14	38.05	0.074	0.027	0.106	0.54	0.845	0.89	0.28	6107	4338	2147	658	7881	7787	63	32	6619	576	561	15	836000	0.530466	0.33
	2012-01-10	2012	1	10	winter	9.35	14.39	14	38.09	0.078	1389	0.263	0.188	1218	0.69	0.36	9095	9742	2683	69	7681	7505	53	124	5986	560	560	0	591000	0.502538	0.29
	2012-02-14	2012	2	14	winter	10.54	12.24	15	38.24	0.13	0.39	0.222	2177	2492	0.69	0.35	4651	4940	4692	316	7139	7043	19	77	5580	456	456	0	437000	0.393593	0.6
	2012-03-13	2012	3	13	winter	11.81	13.18	18.5	38.28	0.103	0.666	0.259	2384	2451	0.67	0.36	2422	4087	7334	949	14523	14377	73	73	12764	792	792	0	492000	0.549696	0.13
	2012-04-11	2012	4	11	spring	13.16	13.82	16	38.22	0.035	0.574	0.092	0.166	1724	1.21	0.85	5160	71080	8875	1802	14379	13684	0	695	10263	2117	2078	38	1320000	0.432779	0.59
	2012-05-11	2012	5	11	spring	14.63	16.8	16	38.24	0.036	0.913	0.085	0.114	0.502	0.36	0.04	1555	3550	619	647	2040	1982	0	58	885	805	766	39	695000	0.454676	0.94
	2012-06-20	2012	6	20	spring	15.2	20.06	16	38.23	0.042	0.909	0.042	0.009	0.513	0.76	0.21	1101	23556	1018	399	3751	3678	49	24	585	2718	2622	96	998000	0.486486	1.47
	2012-07-03	2012	7	3	summer	15.13	22.01	16	38.07	0.053	0.531	0.061	0.064	0.508	0.26	0.12	1802	25620	784	688	2222	2117	0	105	332	1751	1751	0	838000	0.46778	2.25
	2012-08-07	2012	8	7	summer	14.18	25.35	20	38.14	0.087	1579	0.04	0.258	0.796	0.19	0.07	963	36627	482	303	1360	1311	17	33	149	989	953	35	774000	0.363049	1.23
	2012-09-13	2012	9	13	summer	12.59	22.46	19	38.16	0.027	0.611	0.016	0.069	1052	0.16	0.08	7884	21272	358	399	1254	1220	0	34	155	881	881	0	602000	0.63289	13.56
	2012-10-09	2012	10	9	autumn	11.4	18.31	18	37.91	0.026	0.832	0.036	0.038	0.932	0.34	0.16	20900	32775	1624	592	3229	3165	0	64	1433	859	859	0	855000	0.539181	5.18
	2012-11-06	2012	11	6	autumn	10.18	16.66	8	38.04	0.221	1702	0.122	3523	2036	0.46	0.26	15782	23996	3165	867	7397	7263	0	134	5003	1020	1020	0	940000	0.569149	1.91
	2012-12-11	2012	12	11	autumn	9.21	14.25	13	38	0.083	0.861	0.319	1.36	2023	0.48	0.29	14268	14681	6013	482	8799	8521	46	232	7037	532	513	18	1100000	0.459655	2.19
	2013-01-15	2013	1	15	winter	9.46	13.27	17	38.1	0.124	1174	0.401	1212	1564	0.89	0.43	5963	10628	7636	571	12856	12687	17	152	11168	647	630	17	718000	0.523013	0.46
	2013-02-06	2013	2	6	winter	10.2	12.76	12	38.15	0.107	5897	0.698	1728	1464	0.72	0.37	3913	13408	13069	683	19835	19560	39	236	18088	250	219	31	634000	0.566246	0.18
	2013-03-12	2013	3	12	winter	11.71	12.78	9	38.14	0.164	0.177	0.219	3289	2475	1.08	0.42	2806	11833	8592	1278	21936	21753	55	128	20397	696	681	15	797000	0.57591	1.35
	2013-04-17	2013	4	17	spring	13.38	14.51	11	37.87	0.084	0.576	0.175	0.646	1356	0.49	0.29	885	79111	1818	639	3127	2865	0	262	328	1540	1540	0	1440000	0.536433	4.08
	2013-05-07	2013	5	7	spring	14.21	14.96	19	37.73	0.097	0.669	0.213	1374	1451	0.75	0.16	127	13200	3822	591	8415	7089	1046	280	6696	210	210	0	890000	0.547191	2.4
	2013-06-04	2013	6	4	spring	15.03	16.92	20	37.62	0.103	1962	0.168	0.34	1249	0.31	0.13	147	41374	643	210	1998	1943	19	37	592	847	828	19	751000	0.485372	1.53
	2013-07-09	2013	7	9	summer	-	-	-	-	-	-	-	-	-	-	-	119	22251	1409	361	-	-	-	-	-	-	-	-	771000	0.632944	-
	2013-08-01	2013	8	1	summer	14.43	23.58	17	37.81	0.068	3483	0.221	0.239	0.459	0.21	0.1	32	24313	1004	135	2224	1882	43	299	107	1036	1036	0	648000	0.533128	0.76
	2013-09-17	2013	9	17	summer	12.45	23.41	20	38.12	0.082	0.125	0.061	0.316	0.712	0.31	0.15	6171	41028	1024	107	1693	1532	107	53	232	962	962	0	974000	0.545175	4.02
	2013-10-15	2013	10	15	autumn	11.17	21.4	20	38.05	0.077	0.433	0.099	0.218	0.816	0.28	0.16	5382	30771	818	202	2041	1908	83	50	116	802	786	16	906000	0.424476	1.39
	2013-11-05	2013	11	5	autumn	10.26	18.06	18	38.04	0.066	0.316	0.11	0.316	0.81	0.42	0.18	11847	17937	417	258	1767	1715	0	52	297	712	712	0	1120000	0.470169	0.77
	2013-12-15	2013	12	15	autumn	9.18	14.42	8.5	38.13	0.173	0.474	0.375	1.53	1878	0.6	0.3	9096	11004	4878	187	6146	6080	33	33	5234	228	228	0	899000	0.494994	0.62

### Sheet: S2_Potential_blooming_events
	Table S2: Summary of the identified blooming events across the BBMO-10Y timeseries and the ASVs that determined those events.
		Date	ASV number	Fraction	Relative Abundance (%)	Family	Genus
		2004-07-19	asv1	0.2 - 3 µm	25.2	Cyanobiaceae	Synechococcus CC9902
		2006-08-01	asv1	0.2 - 3 µm	17.8	Cyanobiaceae	Synechococcus CC9902
		2007-06-05	asv1	0.2 - 3 µm	16.6	Cyanobiaceae	Synechococcus CC9902
		2007-08-01	asv1	0.2 - 3 µm	41.4	Cyanobiaceae	Synechococcus CC9902
		2008-07-02	asv1	0.2 - 3 µm	19.2	Cyanobiaceae	Synechococcus CC9902
		2009-07-21	asv1	0.2 - 3 µm	38.7	Cyanobiaceae	Synechococcus CC9902
		2010-05-25	asv1	0.2 - 3 µm	16.4	Cyanobiaceae	Synechococcus CC9902
		2011-08-02	asv1	0.2 - 3 µm	16.1	Cyanobiaceae	Synechococcus CC9902
		2012-07-03	asv1	0.2 - 3 µm	19.4	Cyanobiaceae	Synechococcus CC9902
		2013-06-04	asv1	0.2 - 3 µm	16.6	Cyanobiaceae	Synechococcus CC9902
		2013-10-15	asv1	0.2 - 3 µm	37.6	Cyanobiaceae	Synechococcus CC9902
		2004-07-19	asv1	3-20 µm	21.8	Cyanobiaceae	Synechococcus CC9902
		2005-06-07	asv1	3-20 µm	26.0	Cyanobiaceae	Synechococcus CC9902
		2005-07-05	asv1	3-20 µm	44.8	Cyanobiaceae	Synechococcus CC9902
		2006-07-05	asv1	3-20 µm	30.7	Cyanobiaceae	Synechococcus CC9902
		2007-07-03	asv1	3-20 µm	20.8	Cyanobiaceae	Synechococcus CC9902
		2007-08-01	asv1	3-20 µm	44.7	Cyanobiaceae	Synechococcus CC9902
		2008-07-02	asv1	3-20 µm	16.0	Cyanobiaceae	Synechococcus CC9902
		2008-08-05	asv1	3-20 µm	40.0	Cyanobiaceae	Synechococcus CC9902
		2009-07-21	asv1	3-20 µm	32.3	Cyanobiaceae	Synechococcus CC9902
		2010-04-14	asv1	3-20 µm	13.0	Cyanobiaceae	Synechococcus CC9902
		2011-08-02	asv1	3-20 µm	35.9	Cyanobiaceae	Synechococcus CC9902
		2012-08-07	asv1	3-20 µm	36.1	Cyanobiaceae	Synechococcus CC9902
		2013-06-04	asv1	3-20 µm	32.7	Cyanobiaceae	Synechococcus CC9902
		2013-09-17	asv1	3-20 µm	48.5	Cyanobiaceae	Synechococcus CC9902
		2004-05-25	asv100	3-20 µm	20.5	Halieaceae	OM60(NOR5) clade
		2011-03-14	asv105	3-20 µm	46.4	Flavobacteriaceae	Marixanthomounclassifieds
		2004-06-28	asv11	0.2 - 3 µm	21.2	Alteromounclassifieddaceae	Glaciecola
		2004-08-31	asv11	0.2 - 3 µm	42.8	Alteromounclassifieddaceae	Glaciecola
		2007-11-13	asv11	0.2 - 3 µm	14.8	Alteromounclassifieddaceae	Glaciecola
		2008-03-11	asv11	0.2 - 3 µm	25.1	Alteromounclassifieddaceae	Glaciecola
		2009-02-10	asv11	0.2 - 3 µm	27.5	Alteromounclassifieddaceae	Glaciecola
		2011-01-12	asv11	0.2 - 3 µm	45.7	Alteromounclassifieddaceae	Glaciecola
		2009-02-10	asv11	3-20 µm	16.8	Alteromounclassifieddaceae	Glaciecola
		2010-06-22	asv113	3-20 µm	38.2	Moraxellaceae	Acinetobacter
		2006-11-07	asv114	0.2 - 3 µm	34.4	Enterobacteriaceae	unclassified
		2005-08-03	asv116	3-20 µm	39.3	Flavobacteriaceae	unclassified
		2008-06-02	asv118	3-20 µm	17.4	AEGEAN-169 marine group	unclassified
		2004-06-28	asv126	3-20 µm	24.8	Flavobacteriaceae	NS5 marine group
		2008-05-07	asv15	0.2 - 3 µm	10.6	SAR11 Clade I	SAR11 Clade Ia
		2010-04-14	asv15	0.2 - 3 µm	17.4	SAR11 Clade I	SAR11 Clade Ia
		2010-11-16	asv15	0.2 - 3 µm	13.6	SAR11 Clade I	SAR11 Clade Ia
		2012-04-11	asv15	0.2 - 3 µm	16.1	SAR11 Clade I	SAR11 Clade Ia
		2013-04-17	asv15	0.2 - 3 µm	18.5	SAR11 Clade I	SAR11 Clade Ia
		2006-05-16	asv15	3-20 µm	10.7	SAR11 Clade I	SAR11 Clade Ia
		2010-04-14	asv15	3-20 µm	12.1	SAR11 Clade I	SAR11 Clade Ia
		2013-02-06	asv15	3-20 µm	11.1	SAR11 Clade I	SAR11 Clade Ia
		2010-12-14	asv153	3-20 µm	12.1	Sphingomounclassifieddaceae	Sphingobium
		2010-12-14	asv163	3-20 µm	10.3	Phycisphaeraceae	Urania-1B-19 marine sediment group
		2007-02-20	asv17	0.2 - 3 µm	11.0	Sphingomounclassifieddaceae	Erythrobacter
		2007-02-20	asv17	3-20 µm	14.1	Sphingomounclassifieddaceae	Erythrobacter
		2011-06-15	asv17	3-20 µm	32.0	Sphingomounclassifieddaceae	Erythrobacter
		2013-06-04	asv17	3-20 µm	14.0	Sphingomounclassifieddaceae	Erythrobacter
		2013-08-01	asv17	3-20 µm	29.6	Sphingomounclassifieddaceae	Erythrobacter
		2006-05-16	asv178	0.2 - 3 µm	11.8	Marinobacteraceae	Marinobacter
		2010-05-25	asv179	3-20 µm	15.7	Thiotrichaceae	unclassified
		2009-10-06	asv182	3-20 µm	14.0	Flavobacteriaceae	NS4 marine group
		2011-05-17	asv192	3-20 µm	11.4	SAR116 clade	unclassified
		2011-04-12	asv194	3-20 µm	22.2	Alcanivoracaceae1	Alcanivorax
		2010-06-22	asv200	3-20 µm	20.6	SAR11 Clade I	SAR11 Clade Ia
		2011-01-12	asv219	3-20 µm	18.4	Saprospiraceae	unclassified
		2010-05-25	asv22	3-20 µm	31.0	Alcanivoracaceae1	Alcanivorax
		2010-11-16	asv22	3-20 µm	21.5	Alcanivoracaceae1	Alcanivorax
		2011-06-15	asv22	3-20 µm	36.8	Alcanivoracaceae1	Alcanivorax
		2012-06-20	asv22	3-20 µm	25.2	Alcanivoracaceae1	Alcanivorax
		2011-09-13	asv223	3-20 µm	13.4	Flavobacteriaceae	NS5 marine group
		2010-10-19	asv225	3-20 µm	13.4	SAR11 Clade I	SAR11 Clade Ib
		2004-11-16	asv23	3-20 µm	23.9	Rubritaleaceae	Roseibacillus
		2006-11-07	asv237	0.2 - 3 µm	15.1	NS7 marine group	unclassified
		2006-11-07	asv249	0.2 - 3 µm	14.0	Flavobacteriaceae	unclassified
		2007-07-03	asv25	3-20 µm	16.3	Puniceicoccaceae	Lentimounclassifieds
		2011-11-29	asv264	3-20 µm	11.2	SAR11 Clade I	SAR11 Clade Ia
		2006-02-07	asv27	0.2 - 3 µm	10.1	Rhodobacteraceae	Amylibacter
		2007-03-20	asv27	0.2 - 3 µm	14.7	Rhodobacteraceae	Amylibacter
		2009-04-21	asv27	0.2 - 3 µm	13.5	Rhodobacteraceae	Amylibacter
		2005-04-13	asv27	3-20 µm	13.3	Rhodobacteraceae	Amylibacter
		2006-03-07	asv27	3-20 µm	11.6	Rhodobacteraceae	Amylibacter
		2007-03-20	asv27	3-20 µm	12.8	Rhodobacteraceae	Amylibacter
		2012-04-11	asv276	3-20 µm	10.5	Bacteriovoracaceae	Peredibacter
		2004-08-31	asv28	3-20 µm	50.9	Cyanobiaceae	Prochlorococcus MIT9313
		2008-06-02	asv28	3-20 µm	12.2	Cyanobiaceae	Prochlorococcus MIT9313
		2006-12-11	asv282	0.2 - 3 µm	29.3	Yersiniaceae	Serratia
		2010-07-06	asv302	3-20 µm	10.8	Moraxellaceae	Psychrobacter
		2013-06-04	asv31	3-20 µm	11.0	Cyanobiaceae	Synechococcus CC9902
		2010-08-03	asv311	3-20 µm	12.5	AEGEAN-169 marine group	unclassified
		2010-06-22	asv317	3-20 µm	12.5	Enterobacteriaceae	Kosakonia
		2006-04-04	asv38	0.2 - 3 µm	14.2	SAR11 Clade II	unclassified
		2012-03-13	asv385	3-20 µm	13.2	Rhodobacteraceae	unclassified
		2013-10-15	asv4	3-20 µm	11.0	Cyanobiaceae	Synechococcus CC9902
		2009-05-12	asv42	3-20 µm	18.2	SAR86 clade	unclassified
		2010-09-14	asv43	3-20 µm	56.2	SAR116 clade	Candidatus Puniceispirillum
		2011-06-15	asv471	3-20 µm	10.0	Rhodobacteraceae	Limimaricola
		2010-07-06	asv49	3-20 µm	10.0	SAR86 clade	unclassified
		2010-09-14	asv49	3-20 µm	17.4	SAR86 clade	unclassified
		2010-05-25	asv511	3-20 µm	12.0	Moraxellaceae	Acinetobacter
		2005-08-03	asv555	0.2 - 3 µm	15.0	AEGEAN-169 marine group	unclassified
		2011-03-14	asv559	3-20 µm	13.8	Vibriounclassifiedceae	Vibrio
		2008-12-11	asv563	0.2 - 3 µm	10.4	NS9 marine group	unclassified
		2012-05-11	asv58	0.2 - 3 µm	11.0	Flavobacteriaceae	NS4 marine group
		2008-12-11	asv62	0.2 - 3 µm	14.6	Cryomorphaceae	unclassified
		2010-10-19	asv69	3-20 µm	41.1	Saprospiraceae	unclassified
		2009-03-17	asv7	0.2 - 3 µm	29.0	Cyanobiaceae	Synechococcus CC9902
		2010-04-14	asv7	0.2 - 3 µm	24.3	Cyanobiaceae	Synechococcus CC9902
		2010-11-16	asv7	0.2 - 3 µm	11.6	Cyanobiaceae	Synechococcus CC9902
		2011-03-14	asv7	0.2 - 3 µm	10.5	Cyanobiaceae	Synechococcus CC9902
		2011-04-12	asv7	0.2 - 3 µm	18.8	Cyanobiaceae	Synechococcus CC9902
		2012-04-11	asv7	0.2 - 3 µm	39.7	Cyanobiaceae	Synechococcus CC9902
		2013-02-06	asv7	0.2 - 3 µm	14.3	Cyanobiaceae	Synechococcus CC9902
		2013-04-17	asv7	0.2 - 3 µm	35.8	Cyanobiaceae	Synechococcus CC9902
		2005-03-09	asv7	3-20 µm	19.6	Cyanobiaceae	Synechococcus CC9902
		2008-02-12	asv7	3-20 µm	11.1	Cyanobiaceae	Synechococcus CC9902
		2009-03-17	asv7	3-20 µm	24.9	Cyanobiaceae	Synechococcus CC9902
		2013-02-06	asv7	3-20 µm	27.0	Cyanobiaceae	Synechococcus CC9902
		2013-03-12	asv7	3-20 µm	39.0	Cyanobiaceae	Synechococcus CC9902
		2004-05-25	asv72	3-20 µm	23.8	Rhodobacteraceae	HIMB11
		2012-05-11	asv752	3-20 µm	10.1	Rhodobacteraceae	Pelagibaca
		2010-10-19	asv77	3-20 µm	18.3	Sphingomounclassifieddaceae	Erythrobacter
		2012-03-13	asv77	3-20 µm	16.9	Sphingomounclassifieddaceae	Erythrobacter
		2011-12-19	asv80	3-20 µm	14.9	Saprospiraceae	unclassified
		2004-06-28	asv84	3-20 µm	10.2	Stappiaceae	unclassified
		2005-08-03	asv84	3-20 µm	13.8	Stappiaceae	unclassified
		2008-04-08	asv84	3-20 µm	10.7	Stappiaceae	unclassified
		2010-08-03	asv85	3-20 µm	47.6	DEV007	unclassified

### Sheet: S3_Types_of_bloomers
	Table S3: Summary of the potential bloomers identified in our time series, their occurrence across the time series, their recurrence and their taxonomy.
	ASV nª	Fraction	Occurrence Category	Recurrence	Phylum	Class	Order	Family	Genus
	asv58	0.2-3 µm	Intermediate	non-recurrent	Bacteroidota	Bacteroidia	Flavobacteriales	Flavobacteriaceae	NS4 marine group
	asv249	0.2-3 µm	Narrow	non-recurrent	Bacteroidota	Bacteroidia	Flavobacteriales	Flavobacteriaceae	-
	asv563	0.2-3 µm	Narrow	non-recurrent	Bacteroidota	Bacteroidia	Flavobacteriales	NS9 marine group	-
	asv62	0.2-3 µm	Intermediate	recurrent	Bacteroidota	Bacteroidia	Flavobacteriales	Cryomorphaceae	-
	asv237	0.2-3 µm	Narrow	non-recurrent	Bacteroidota	Bacteroidia	Flavobacteriales	NS7 marine group	-
	asv116	3-20 µm	Intermediate	non-recurrent	Bacteroidota	Bacteroidia	Flavobacteriales	Flavobacteriaceae	-
	asv69	3-20 µm	Narrow	non-recurrent	Bacteroidota	Bacteroidia	Chitinophagales	Saprospiraceae	-
	asv80	3-20 µm	Narrow	non-recurrent	Bacteroidota	Bacteroidia	Chitinophagales	Saprospiraceae	-
	asv182	3-20 µm	Narrow	non-recurrent	Bacteroidota	Bacteroidia	Flavobacteriales	Flavobacteriaceae	NS4 marine group
	asv223	3-20 µm	Narrow	non-recurrent	Bacteroidota	Bacteroidia	Flavobacteriales	Flavobacteriaceae	NS5 marine group
	asv219	3-20 µm	Narrow	non-recurrent	Bacteroidota	Bacteroidia	Chitinophagales	Saprospiraceae	-
	asv105	3-20 µm	Narrow	non-recurrent	Bacteroidota	Bacteroidia	Flavobacteriales	Flavobacteriaceae	Marixanthomo-s
	asv126	3-20 µm	Narrow	non-recurrent	Bacteroidota	Bacteroidia	Flavobacteriales	Flavobacteriaceae	NS5 marine group
	asv276	3-20 µm	Narrow	non-recurrent	Bdellovibrionota	Bdellovibrionia	Bacteriovoracales	Bacteriovoracaceae	Peredibacter
	asv1	0.2-3 µm	Broad	recurrent	Cyanobacteria	Cyanobacteriia	Synechococcales	Cyanobiaceae	Synechococcus CC9902
	asv7	0.2-3 µm	Broad	recurrent	Cyanobacteria	Cyanobacteriia	Synechococcales	Cyanobiaceae	Synechococcus CC9902
	asv1	3-20 µm	Broad	recurrent	Cyanobacteria	Cyanobacteriia	Synechococcales	Cyanobiaceae	Synechococcus CC9902
	asv7	3-20 µm	Broad	recurrent	Cyanobacteria	Cyanobacteriia	Synechococcales	Cyanobiaceae	Synechococcus CC9902
	asv28	3-20 µm	Intermediate	recurrent	Cyanobacteria	Cyanobacteriia	Synechococcales	Cyanobiaceae	Prochlorococcus MIT9313
	asv4	3-20 µm	Intermediate	recurrent	Cyanobacteria	Cyanobacteriia	Synechococcales	Cyanobiaceae	Synechococcus CC9902
	asv31	3-20 µm	Broad	non-recurrent	Cyanobacteria	Cyanobacteriia	Synechococcales	Cyanobiaceae	Synechococcus CC9902
	asv163	3-20 µm	Narrow	non-recurrent	Planctomycetota	Phycisphaerae	Phycisphaerales	Phycisphaeraceae	Urania-1B-19 marine sediment group
	asv11	0.2-3 µm	Broad	non-recurrent	Proteobacteria	Gammaproteobacteria	Enterobacterales	Alteromonadaceae	Glaciecola
	asv17	0.2-3 µm	Broad	non-recurrent	Proteobacteria	Alphaproteobacteria	Sphingomonadales	Sphingomonadaceae	Erythrobacter
	asv15	0.2-3 µm	Broad	recurrent	Proteobacteria	Alphaproteobacteria	SAR11 clade	Clade I	Clade Ia
	asv114	0.2-3 µm	Narrow	non-recurrent	Proteobacteria	Gammaproteobacteria	Enterobacterales	Enterobacteriaceae	-
	asv282	0.2-3 µm	Narrow	non-recurrent	Proteobacteria	Gammaproteobacteria	Enterobacterales	Yersiniaceae	Serratia
	asv178	0.2-3 µm	Narrow	non-recurrent	Proteobacteria	Gammaproteobacteria	Pseudomonadales	Marinobacteraceae	Marinobacter
	asv27	0.2-3 µm	Intermediate	recurrent	Proteobacteria	Alphaproteobacteria	Rhodobacterales	Rhodobacteraceae	Amylibacter
	asv38	0.2-3 µm	Intermediate	recurrent	Proteobacteria	Alphaproteobacteria	SAR11 clade	Clade II	-
	asv555	0.2-3 µm	Narrow	non-recurrent	Proteobacteria	Alphaproteobacteria	Rhodospirillales	AEGEAN-169 marine group	-
	asv22	3-20 µm	Broad	non-recurrent	Proteobacteria	Gammaproteobacteria	Pseudomonadales	Alcanivoracaceae1	Alcanivorax
	asv15	3-20 µm	Broad	recurrent	Proteobacteria	Alphaproteobacteria	SAR11 clade	Clade I	Clade Ia
	asv42	3-20 µm	Intermediate	recurrent	Proteobacteria	Gammaproteobacteria	Pseudomonadales	SAR86 clade	-
	asv27	3-20 µm	Intermediate	recurrent	Proteobacteria	Alphaproteobacteria	Rhodobacterales	Rhodobacteraceae	Amylibacter
	asv17	3-20 µm	Broad	non-recurrent	Proteobacteria	Alphaproteobacteria	Sphingomonadales	Sphingomonadaceae	Erythrobacter
	asv11	3-20 µm	Intermediate	non-recurrent	Proteobacteria	Gammaproteobacteria	Enterobacterales	Alteromonadaceae	Glaciecola
	asv192	3-20 µm	Intermediate	non-recurrent	Proteobacteria	Alphaproteobacteria	Puniceispirillales	SAR116 clade	-
	asv118	3-20 µm	Intermediate	non-recurrent	Proteobacteria	Alphaproteobacteria	Rhodospirillales	AEGEAN-169 marine group	-
	asv559	3-20 µm	Narrow	non-recurrent	Proteobacteria	Gammaproteobacteria	Enterobacterales	Vibrionaceae	Vibrio
	asv179	3-20 µm	Narrow	non-recurrent	Proteobacteria	Gammaproteobacteria	Thiotrichales	Thiotrichaceae	-
	asv317	3-20 µm	Narrow	non-recurrent	Proteobacteria	Gammaproteobacteria	Enterobacterales	Enterobacteriaceae	Kosakonia
	asv113	3-20 µm	Narrow	non-recurrent	Proteobacteria	Gammaproteobacteria	Pseudomonadales	Moraxellaceae	Acinetobacter
	asv194	3-20 µm	Narrow	non-recurrent	Proteobacteria	Gammaproteobacteria	Pseudomonadales	Alcanivoracaceae1	Alcanivorax
	asv49	3-20 µm	Narrow	non-recurrent	Proteobacteria	Gammaproteobacteria	Pseudomonadales	SAR86 clade	-
	asv511	3-20 µm	Narrow	non-recurrent	Proteobacteria	Gammaproteobacteria	Pseudomonadales	Moraxellaceae	Acinetobacter
	asv84	3-20 µm	Narrow	non-recurrent	Proteobacteria	Alphaproteobacteria	Rhizobiales	Stappiaceae	-
	asv385	3-20 µm	Narrow	non-recurrent	Proteobacteria	Alphaproteobacteria	Rhodobacterales	Rhodobacteraceae	-
	asv752	3-20 µm	Narrow	non-recurrent	Proteobacteria	Alphaproteobacteria	Rhodobacterales	Rhodobacteraceae	Pelagibaca
	asv200	3-20 µm	Narrow	non-recurrent	Proteobacteria	Alphaproteobacteria	SAR11 clade	Clade I	Clade Ia
	asv153	3-20 µm	Narrow	non-recurrent	Proteobacteria	Alphaproteobacteria	Sphingomonadales	Sphingomonadaceae	Sphingobium
	asv77	3-20 µm	Narrow	non-recurrent	Proteobacteria	Alphaproteobacteria	Sphingomonadales	Sphingomonadaceae	Erythrobacter
	asv100	3-20 µm	Narrow	recurrent	Proteobacteria	Gammaproteobacteria	Pseudomonadales	Halieaceae	OM60(NOR5) clade
	asv72	3-20 µm	Narrow	recurrent	Proteobacteria	Alphaproteobacteria	Rhodobacterales	Rhodobacteraceae	HIMB11
	asv302	3-20 µm	Narrow	non-recurrent	Proteobacteria	Gammaproteobacteria	Pseudomonadales	Moraxellaceae	Psychrobacter
	asv43	3-20 µm	Narrow	non-recurrent	Proteobacteria	Alphaproteobacteria	Puniceispirillales	SAR116 clade	Candidatus Puniceispirillum
	asv471	3-20 µm	Narrow	non-recurrent	Proteobacteria	Alphaproteobacteria	Rhodobacterales	Rhodobacteraceae	Limimaricola
	asv311	3-20 µm	Narrow	non-recurrent	Proteobacteria	Alphaproteobacteria	Rhodospirillales	AEGEAN-169 marine group	-
	asv225	3-20 µm	Narrow	non-recurrent	Proteobacteria	Alphaproteobacteria	SAR11 clade	Clade I	Clade Ib
	asv264	3-20 µm	Narrow	non-recurrent	Proteobacteria	Alphaproteobacteria	SAR11 clade	Clade I	Clade Ia
	asv25	3-20 µm	Intermediate	recurrent	Verrucomicrobiota	Verrucomicrobiae	Opitutales	Puniceicoccaceae	Lentimo-s
	asv23	3-20 µm	Broad	non-recurrent	Verrucomicrobiota	Verrucomicrobiae	Verrucomicrobiales	Rubritaleaceae	Roseibacillus
	asv85	3-20 µm	Narrow	non-recurrent	Verrucomicrobiota	Verrucomicrobiae	Verrucomicrobiales	DEV007	-

### Sheet: S4__Top25_KOs_details
Table S4: Details on the top 25 KEGG ortholog (KO) annotations that were most contributed to by specific blooming taxa during two bloom events (Figure 7), based on the Kyoto Encyclopedia of Genes and Genomes (KEGG) and its higher-order classifications (BRITE).
	KO	Gene	Gene description	Module	Module Description	BRITE 1	BRITE 2	Taxonomy related to the bloomer
	K01990	ABC-2.A	ABC-2 type transport system ATP-binding protein			Signaling and cellular processes	Transporters	Glaciecola
	K02004	ABC.CD.P	putative ABC transport system permease protein			Signaling and cellular processes	Transporters	Glaciecola
	K02056	ABC.SS.A	simple sugar transport system ATP-binding protein [EC:7.5.2.-]			Signaling and cellular processes	Transporters	Amylibacter
	K02057	ABC.SS.P	simple sugar transport system permease protein			Signaling and cellular processes	Transporters	Amylibacter
	K00145	argC	N-acetyl-gamma-glutamyl-phosphate reductase [EC:1.2.1.38]	M00028, M00845	Ornithine biosynthesis, Arginine biosynthesis	Metabolism	Amino acid metabolism	Glaciecola
	K00813	aspC	aspartate aminotransferase [EC:2.6.1.1]			Metabolism	Amino acid metabolism, Biosynthesis of other secondary metabolites	Glaciecola
	K06196	ccdA	cytochrome c-type biogenesis protein			Signaling and cellular processes	Transporters	Amylibacter
	K00674	dapD	2,3,4,5-tetrahydropyridine-2,6-dicarboxylate N-succinyltransferase [EC:2.3.1.117]	M00016	Lysine biosynthesis	Metabolism	Amino acid metabolism	Amylibacter
	K02346	dinB	DNA polymerase IV [EC:2.7.7.7]			Signaling and cellular processes	DNA repair and recombination proteins	Glaciecola
	K03722	dinG	ATP-dependent DNA helicase DinG [EC:5.6.2.3]			Genetic information processing	DNA repair and recombination proteins	Glaciecola
	K00315	DMGDH	dimethylglycine dehydrogenase [EC:1.5.8.4]	M00974, M00975	Betaine degradation, bacteria, betaine => pyruvate	Metabolism	Amino acid metabolism	Amylibacter
	K00690	E2.4.1.7	sucrose phosphorylase [EC:2.4.1.7]			Metabolism	Carbohydrate metabolism	Glaciecola
	K00826	E2.6.1.42, ilvE	branched-chain amino acid aminotransferase [EC:2.6.1.42]	M00019, M00036, M00119, M00570		Metabolism	Amino acid metabolism, Metabolism of cofactors and vitamins, biosynsthesis of other secondary metabolites	Amylibacter
	K03561	exbB	biopolymer transport protein ExbB			Signaling and cellular processes	Transporters	Glaciecola
	K01889	FARSA, pheS	phenylalanyl-tRNA synthetase alpha chain [EC:6.1.1.20]			Genetic information processing	Translation	Glaciecola
	K01491	folD	methylenetetrahydrofolate dehydrogenase (NADP+) / methenyltetrahydrofolate cyclohydrolase [EC:1.5.1.5 3.5.4.9]	M00140, M00377	C1-unit interconversion, prokaryotes, Reductive acetyl-CoA pathway (Wood-Ljungdahl pathway)	Metabolism	Energy metabolism, Metabolism of cofactors and vitamins	Amylibacter
	K00605	gcvT, AMT	glycine cleavage system T protein (aminomethyltransferase) [EC:2.1.2.10]	M00532, M00621	Photorespiration, Glycine cleavage system	Metabolism	Carbohydrate metabolism, amino acid metabolism, metabolism of cofactors and vitamins	Amylibacter
	K01915	glnA, GLUL	glutamine synthetase [EC:6.3.1.2]	M00978	Ornithine-ammonia cycle	Metabolism, Environmental information processing	Carbohydrate metabolism, Energy metabolism, aminoacid metabolism, singal transduction, cellular processes, organismal systems	Amylibacter
	K02470	gyrB	DNA gyrase subunit B [EC:5.6.2.2]			Signaling and cellular processes	DNA replication proteins	Amylibacter
	K02498	hemY	HemY protein			unclassified		Glaciecola
	K04691	hhoB, degS	serine protease DegS [EC:3.4.21.-]			Metabolism	Peptidases and inhibitors	Glaciecola
	K00020	HIBADH, mmsB	3-hydroxyisobutyrate dehydrogenase [EC:1.1.1.31]			Metabolism	Amino acid metabolism	Amylibacter
	K07052	K07052	CAAX protease family protein			Metabolism	Peptidases and inhibitors	Amylibacter
	K07090	K07090	uncharacterized protein			not included		Amylibacter
	K01995	livG	branched-chain amino acid transport system ATP-binding protein			Environmental information processing, cellular processes	membrane transport, cellular community	Amylibacter
	K02517	lpxL, htrB	Kdo2-lipid IVA lauroyltransferase/acyltransferase [EC:2.3.1.241 2.3.1.-]	M00060, M00866	KDO2-lipid A biosynthesis, Raetz pathway, LpxL-LpxM type, KDO2-lipid A biosynthesis, Raetz pathway, non-LpxL-LpxM type	Metabolism	Glycan biosynthesis and metabolism	Amylibacter
	K00290	LYS1	saccharopine dehydrogenase (NAD+, L-lysine forming) [EC:1.5.1.7]	M00030	Lysine biosynthesis	Metabolism	Amino acid metabolism	Glaciecola
	K14083	mttB	trimethylamine---corrinoid protein Co-methyltransferase [EC:2.1.1.250]	M00563	Methanogenesis, methylamine/dimethylamine/trimethylamine => methane	Metabolism	Energy metabolism	Amylibacter
	K01256	pepN	aminopeptidase N [EC:3.4.11.2]			Metabolism	Metabolism of other amino acids	Glaciecola
	K02655	pilE	type IV pilus assembly protein PilE			Signaling and cellular processes	Secretion system	Glaciecola
	K00873	PK, pyk	pyruvate kinase [EC:2.7.1.40]	M00001, M00002	Glycolysis	Metabolism	Carbohydrate metabolism	Amylibacter
	K00324	pntA	proton-translocating NAD(P)+ transhydrogenase subunit alpha [EC:7.1.1.1]			Metabolism	Metabolism of cofactors and vitamins	Glaciecola
	K03767	PPIA	peptidyl-prolyl cis-trans isomerase A (cyclophilin A) [EC:5.2.1.8]			Genetic information processing, cellular processes, human diseases	Information processing in viruses, cell growth and death, durg resistance: antimicrobial	Glaciecola
	K01524	ppx-gppA	exopolyphosphatase / guanosine-5'-triphosphate,3'-diphosphate pyrophosphatase [EC:3.6.1.11 3.6.1.40]			Metabolism	Nucleotide metabolism	Glaciecola
	K03386	PRDX2_4, ahpC	peroxiredoxin 2/4 [EC:1.11.1.24]			Cellular processes	Cell growth and deatch	Glaciecola
	K02000	proV	glycine betaine/proline transport system ATP-binding protein [EC:7.6.2.9]			Environmental information processing	Membrane transport	Amylibacter
	K02002	proX	glycine betaine/proline transport system substrate-binding protein			Environmental Information Processing	Membrane transport	Amylibacter
	K03654	recQ	ATP-dependent DNA helicase RecQ [EC:5.6.2.4]			Genetic information processing,	Folding, sorting and degradation	Glaciecola
	K03684	rnd	ribonuclease D		Genetic information processing	Transfer RNA biogenesis		Amylibacter
	K19226	sapA	cationic peptide transport system substrate-binding protein			Environmental information processing, human deseases	Membrane transport, drug resistance: antimicrobial	Glaciecola
	K03747	smg	Smg protein	unknown		not included		Glaciecola
	K00302	soxA	sarcosine oxidase, subunit alpha [EC:1.5.3.24 1.5.3.1]	M00975	Betaine degradation, bacteria, betaine => pyruvate	Metabolism	Amino acid metabolism	Amylibacter
	K02014	TC.FEV.OM	iron complex outermembrane recepter protein			Signaling and cellular processes	Transporters	Glaciecola
	K03308	TC.NSS	neurotransmitter:Na+ symporter, NSS family			not included		Glaciecola
	K01733	thrC	threonine synthase [EC:4.2.3.1]	M00018	Threonine biosynthesis	Metabolism		Amylibacter
	K00766	trpD	anthranilate phosphoribosyltransferase [EC:2.4.2.18]	M00023	Tryptophan biosynthesis	Metabolism	Amino acid metabolism	Glaciecola
	K07107	ybgC	acyl-CoA thioester hydrolase [EC:3.1.2.-]			not included		Amylibacter
	K07114	yfbK	Ca-activated chloride channel homolog			Signaling and cellular processes	transporters	Glaciecola
	K11209	yghU, yfcG	GSH-dependent disulfide-bond oxidoreductase [EC:1.8.4.-]			not included		Amylibacter
	K07088		not in KEGGs list					Amylibacter

### Sheet: S3_Number_of_bloom_events_ASV
Table S3: Summary of the number of blooming events and non-blooming events for each apparent bloomer analyzed in the MDR anaylsis.
	ASV nº	Fraction	Bloom ing Event	Non-Blooming Event	Family Genus
	asv1	0.2-3 µm	13	107	Cyanobiaceae Synechococcus CC9902
		3-20 µm	15	102
	asv11	0.2-3 µm	8	112	Alteromonadaceae Glaciecola
	asv15	0.2-3 µm	5	115	SAR11 clade Ia
		3-20 µm	4	113
	asv17	0.2-3 µm	1	119	Sphingomonadaceae Erythrobacter
		3-20 µm	6	111
	asv22	3-20 µm	4	113	Alcanivoracaceae1 Alcanivorax
	asv23	3-20 µm	2	115	Rubritaleaceae Roseibacillus
	asv31	3-20 µm	1	116	Cyanobiaceae Synechococcus CC9902
	asv7	0.2-3 µm	8	112	Cyanobiaceae Synechococcus CC9902
		3-20 µm	6	111
